# Induction of a SALL4-dependency for targeted cancer therapy

**DOI:** 10.1101/2020.07.10.197434

**Authors:** Junyu Yang, Chong Gao, Miao Liu, Zhiyuan Chen, Yao-Chung Liu, Junsu Kwon, Jun Qi, Xi Tian, Alicia Stein, Yanjing Liu, Nikki R. Kong, Yue Wu, Shenyi Yin, Jianzhong Jeff Xi, Hongbo Luo, Leslie E. Silberstein, Julie A. I. Thoms, Ashwin Unnikrishnan, John E. Pimanda, Daniel G. Tenen, Li Chai

## Abstract

Oncofetal protein SALL4 is critical for tumor cell survival, making it a promising target in cancer therapy. However, it is detectable only in a subset of cancer patients, which limits the therapeutic impact of a SALL4 targeted therapy. Here we report that SALL4 can be activated and/or upregulated pharmacologically by hypomethylating agents, such as 5-Aza-2’-deoxycytidine (DAC), which are used clinically, and that SALL4 negative cancer cells become SALL4 dependent following exogenous expression of SALL4. In addition, the histone deacetylase inhibitor Entinostat (ENT) negatively regulates SALL4 expression by upregulating miR-205. Both ENT and miR-205 treatment induced cell apoptosis, rescuable by SALL4 expression or miR-205 inhibition. Finally, DAC pre-treatment sensitizes SALL4 negative cancer cell lines to ENT both in culture and *in vivo* by upregulating SALL4. Overall, we propose a framework whereby the scope of targeted therapy can be expanded by sensitizing cancer cells to treatment by target induction and engineered dependency.

**Significance:** This proof of concept study demonstrates that targeted cancer therapy can be achieved by inducing a targetable gene establishing a survival-dependency for cancer cells. For SALL4, sequential treatment of DAC and ENT could expand the scope of SALL4 targeted cancer therapy.
