## Supplement document 2 for "Induction of a SALL4-dependency for targeted cancer therapy"

### Sheet: PCR primers
Target genes	Direction	Primer sequences (5’ to 3’)
SALL4 mRNA	Forward	AAGGCAACTTAAAGGTTCACTACA
	Reverse	GATGGCCAACTTCCTTCCA
SALL4 promoter	Forward	TGTGCGTGTAGATGTGAA
	Reverse	AACGGCTTTATTTGGTAG
SALL4 pre-mRNA	Forward	CCGAAAGGTTCCCTTCTCC
	Reverse	CTCCTCCAGCCTCCAAGAA
miR-205 promoter	Forward	CCTCCCTAAATCCTCCATCC
	Reverse	TCTAGGAAGGACAGCCTCCA
ChIP qPCR NC	Forward	CATCTTGTGTAATGCCCGGATCACA
	Reverse	GATGGGTTGCTGCCCTTGAT
SALL4 exon1	Forward	TGAGGTTTTGGATTTAGGTTAA
	Reverse	AACACTAAACCCCCAAATCT
GAPDH	Forward	GACAGTCAGCCGCATCTTCT
	Reverse	GCGCCCAATACGACCAAATC
