## Supplement document 1 for "Induction of a SALL4-dependency for targeted cancer therapy"

### Sheet: up-regualted
miRNA ID	Log2(ENT/DMSO)
hsa-miR-380-3p	2.96127
hsa-miR-181b-3p	2.70969
hsa-miR-205-5p	2.6095
hsa-miR-3157-5p	2.46701
hsa-miR-660-3p	2.46701
hsa-miR-664b-3p	2.15024
hsa-miR-4448	2.12473
hsa-miR-6087	1.90723
hsa-miR-3170	1.88205
hsa-miR-194-3p	1.84095
hsa-miR-3944-3p	1.75479
hsa-miR-152-5p	1.72332
hsa-miR-619-5p	1.63953
hsa-miR-6728-3p	1.63953
hsa-miR-3176	1.56528
hsa-miR-892a	1.56528
hsa-miR-145-5p	1.435
hsa-miR-146b-3p	1.40461
hsa-miR-139-3p	1.36156
hsa-miR-6849-3p	1.36156
hsa-miR-7114-5p	1.36156
hsa-miR-7851-3p	1.36156
hsa-miR-675-5p	1.34706
hsa-miR-1908-3p	1.33975
hsa-miR-1284	1.3176
hsa-miR-147b	1.3176
hsa-miR-3190-3p	1.3176
hsa-miR-1272	1.29902
hsa-miR-23a-5p	1.2592
hsa-miR-541-5p	1.23301
hsa-miR-6511b-5p	1.23301
hsa-miR-181d-3p	1.19082
hsa-miR-136-3p	1.18991
hsa-miR-5698	1.1853
hsa-miR-6501-5p	1.16136
hsa-miR-6842-3p	1.14847
hsa-miR-6511a-5p	1.05921
hsa-miR-105-3p	1.02166

### Sheet: down-regulated
miRNA ID	Log2(ENT/DMSO)
hsa-miR-6738-3p	-1.00433
hsa-miR-765	-1.00856
hsa-miR-598-3p	-1.03378
hsa-miR-6783-3p	-1.03544
hsa-miR-1468-5p	-1.03834
hsa-miR-541-3p	-1.04277
hsa-miR-2116-3p	-1.09995
hsa-miR-199b-5p	-1.10009
hsa-miR-338-3p	-1.10009
hsa-miR-6735-5p	-1.10009
hsa-miR-6721-5p	-1.1206
hsa-miR-6515-5p	-1.14376
hsa-miR-329-5p	-1.14405
hsa-miR-32-3p	-1.15803
hsa-miR-656-3p	-1.16841
hsa-miR-3691-5p	-1.17785
hsa-miR-23b-5p	-1.23909
hsa-miR-3660	-1.3476
hsa-miR-4465	-1.594
hsa-miR-449a	-1.64418
hsa-miR-5008-3p	-1.68505
hsa-miR-5701	-1.74299
hsa-miR-6798-3p	-1.77236
hsa-miR-1229-3p	-1.78975
hsa-miR-6724-5p	-1.82696
hsa-miR-6889-3p	-1.90744
hsa-miR-6741-3p	-1.91615
hsa-let-7b-3p	-2.11811
hsa-miR-1278	-2.3476
hsa-miR-584-5p	-2.38447
hsa-miR-3662	-2.49127
hsa-miR-548b-5p	-2.5381
